# Chronic high dietary sucrose induces sexually dimorphic metabolic adaptations in liver and adipose tissue

**DOI:** 10.1101/2020.05.20.106922

**Authors:** Erin J Stephenson, Amanda S Stayton, Aarti Sethuraman, Prahlad K Rao, Charles Klazer Gomes, Molly C Mulcahy, Liam McAllan, Michelle A Puchowicz, Joseph F Pierre, Dave Bridges, Joan C Han

**Author notes:** Corresponding author. **Contact Info**, Correspondence.

## Abstract

Almost all effective treatments for non-alcoholic fatty liver disease (NAFLD) involve reduction of adiposity, which suggests the metabolic axis between liver and adipose tissue is essential to NAFLD development. Since excessive dietary sugar intake may be an initiating factor for NAFLD, we have characterized the metabolic effects of liquid sucrose intake at concentrations relevant to typical human consumption in mice. We report that sucrose intake induces sexually dimorphic effects in liver, adipose tissue, and the microbiome; differences concordant with steatosis severity. We show that when steatosis is decoupled from impairments in insulin responsiveness, sex is a moderating factor that influences sucrose-driven lipid storage and the contribution of *de novo* fatty acid synthesis to the overall hepatic triglyceride pool. Our findings provide physiologic insight into how sex influences the regulation of adipose-liver crosstalk and highlight the importance of extrahepatic metabolism in the pathogenesis of diet-induced steatosis and NAFLD.
