## Supplementary File 1: Primer sequences for "Chronic high dietary sucrose induces sexually dimorphic metabolic adaptations in liver and adipose tissue"

Transcript	Forward	Reverse	Template Accession ID
Srebf1	ATGCCATGGGCAAGTACACA	ATAGCATCTCCTGCGCACTC	NM_011480.4
Mlxipl	GTCCCCGCAGGATACAGTTT	TCTGCTTTGGGGACAACCAG	NM_021455.4
Fasn	GACTCGGCTACTGACACGAC	CGAGTTGAGCTGGGTTAGGG	NM_007988.3
Acaca	CCT GAA GAC CTT AAA GCC AAT GC	CCA GCC CAC ACT GCT TGT A	NM_133360.2
Acacb	TTC CCC AGC CAG CAG ATA G	TGA AGA AGA CCT CTC GGT CC	NM_133904
Mlycd	TGC CAA GAA ATC TCA GCG GT	CCA CAT CAC AGC CCC ATT CT	NM_019966.3
Acly	GAACTATGCCCAGATCCGCA	CTGGCCCAATGATGGTCACT	NM_001199296.1
Elovl6	ACCGCAAGGCATTCATTTCC	AGTCGCTACGTGTTCTCTGC	NM_130450.2
Scd1	CAC TCG CCT ACA CCA ACG G	GAA CTG GAG ATC TCT TGG AGC A	NM_009127.4
Actb	CACTGTCGAGTCGCGTCC	TCATCCATGGCGAACTGGTG	NM_007393.5
Rsp18	ACTTTTGGGGCCTTCGTGTC	GCAAAGGCCCAGAGACTCAT	NM_011296.2
Rpl13a	CAGAAAGTTTGCTTACCTGGGG	CCGATAGTGCATCTTGGCCT	NM_009438.5
Rplp0	GGAGAAACTGCTGCCTCACA	AGCAGCTGGCACCTTATTGG	NM_007475.5
B2m	CTCGGTGACCCTGGTCTTTC	TTGAGGGGTTTTCTGGATAGCA	NM_009735.3
Gapdh	CATGGCCTTCCGTGTTCCTA	TACTTGGCAGGTTTCTCCAGG	NM_008084.3
