## Supplementary File 5: Deseq2 for "Chronic high dietary sucrose induces sexually dimorphic metabolic adaptations in liver and adipose tissue"

Taxa.(OTU)	P (DESeq2)	Adjusted P (Bonferroni)	FDR	fWT_Control mean	fWT_Sucrose mean	fWT_Control median	fWT_Sucrose median	Fold Change	Plot data	Sex
k__K06148_OTU2384	8.1E-10	0.00000024	0.00000024	0.092	0.16	0.092	0.16	-1.735		Female
k__K07024_OTU3001	0.0000053	0.0016	0.0008	0.22	0.4	0.24	0.39	-1.839		Female
k__K02029_OTU1853	0.000019	0.0056	0.0019	0.098	0.14	0.09	0.14	-1.406		Female
k__K12308_OTU5276	0.000069	0.021	0.0038	0.098	0.082	0.1	0.08	1.203		Female
k__K01507_OTU6050	0.000069	0.021	0.0038	0.093	0.11	0.092	0.11	-1.184		Female
k__K02356_OTU986	0.000076	0.023	0.0038	0.085	0.11	0.083	0.11	-1.292		Female
k__K03111_OTU5889	0.00014	0.043	0.0053	0.13	0.18	0.14	0.17	-1.318		Female
k__K01586_OTU3377	0.00014	0.043	0.0053	0.095	0.076	0.097	0.077	1.251		Female
k__K00640_OTU5096	0.00018	0.053	0.0059	0.09	0.076	0.092	0.077	1.185		Female
k__K01755_OTU3279	0.00039	0.12	0.012	0.087	0.071	0.087	0.07	1.235		Female
k__K02028_OTU1854	0.00079	0.24	0.021	0.096	0.14	0.1	0.14	-1.436		Female
k__K01704_OTU1335	0.00085	0.25	0.021	0.16	0.12	0.15	0.12	1.285		Female
k__K05349_OTU4397	0.001	0.31	0.024	0.22	0.19	0.25	0.19	1.205		Female
k__K01209_OTU6106	0.0013	0.39	0.024	0.099	0.077	0.11	0.083	1.287		Female
k__K01811_OTU3929	0.0013	0.38	0.024	0.085	0.071	0.094	0.072	1.199		Female
k__K02434_OTU864	0.0013	0.4	0.024	0.077	0.098	0.078	0.096	-1.268		Female
k__K01703_OTU1336	0.0014	0.42	0.024	0.16	0.12	0.15	0.12	1.274		Female
k__K02036_OTU5258	0.0014	0.43	0.024	0.08	0.1	0.079	0.099	-1.247		Female
k__K03711_OTU4674	0.0016	0.47	0.025	0.098	0.079	0.095	0.077	1.239		Female
k__K00930_OTU6315	0.0019	0.56	0.027	0.14	0.12	0.14	0.12	1.195		Female
k__K02601_OTU1456	0.002	0.59	0.027	0.083	0.1	0.083	0.097	-1.202		Female
k__K01956_OTU4863	0.002	0.59	0.027	0.081	0.099	0.08	0.097	-1.222		Female
k__K00891_OTU1536	0.0021	0.63	0.027	0.095	0.072	0.096	0.073	1.33		Female
k__K01652_OTU3654	0.0024	0.73	0.03	0.13	0.091	0.12	0.091	1.397		Female
k__K01955_OTU1294	0.0025	0.74	0.03	0.098	0.12	0.1	0.11	-1.172		Female
k__K02030_OTU5252	0.0027	0.82	0.03	0.14	0.18	0.14	0.18	-1.257		Female
k__K03070_OTU5281	0.0027	0.82	0.03	0.081	0.097	0.08	0.094	-1.202		Female
k__K00703_OTU3114	0.0028	0.85	0.03	0.079	0.072	0.082	0.072	1.086		Female
k__K02040_OTU2068	0.0031	0.94	0.032	0.086	0.099	0.084	0.098	-1.148		Female
k__K00527_OTU311	0.0037	1	0.037	0.087	0.11	0.097	0.11	-1.3		Female
k__K07107_OTU4441	0.0039	1	0.038	0.11	0.078	0.099	0.076	1.347		Female
k__K11754_OTU3878	0.0044	1	0.04	0.17	0.17	0.18	0.17	1.014		Female
k__K01462_OTU2057	0.0044	1	0.04	0.13	0.14	0.13	0.14	-1.112		Female
k__K03544_OTU1583	0.0047	1	0.04	0.099	0.086	0.1	0.088	1.153		Female
k__K02954_OTU5104	0.0049	1	0.04	0.084	0.1	0.083	0.1	-1.194		Female
k__K09812_OTU2016	0.0049	1	0.04	0.083	0.078	0.086	0.078	1.061		Female
k__K01649_OTU180	0.0049	1	0.04	0.088	0.068	0.083	0.068	1.286		Female
k__K01104_OTU21	0.0052	1	0.041	0.14	0.18	0.15	0.18	-1.265		Female
k__K02078_OTU5726	0.0054	1	0.042	0.14	0.12	0.14	0.12	1.154		Female
k__K00145_OTU4956	0.0056	1	0.042	0.14	0.12	0.14	0.12	1.168		Female
k__K01834_OTU3636	0.0058	1	0.042	0.24	0.3	0.23	0.31	-1.254		Female
k__K01091_OTU2938	0.0063	1	0.042	0.15	0.12	0.15	0.12	1.213		Female
k__K00788_OTU6435	0.0063	1	0.042	0.085	0.073	0.082	0.071	1.16		Female
k__K01921_OTU2142	0.0063	1	0.042	0.083	0.093	0.083	0.094	-1.122		Female
k__K04096_OTU1647	0.0063	1	0.042	0.079	0.095	0.079	0.093	-1.206		Female
k__K03076_OTU5283	0.0068	1	0.044	0.08	0.096	0.079	0.093	-1.192		Female
k__K00014_OTU2452	0.0069	1	0.044	0.085	0.076	0.086	0.076	1.121		Female
k__K01409_OTU2786	0.0075	1	0.047	0.084	0.093	0.085	0.093	-1.108		Female
k__K04043_OTU5680	0.008	1	0.049	0.083	0.091	0.082	0.091	-1.097		Female
k__K00286_OTU6270	0.0081	1	0.049	0.084	0.08	0.086	0.081	1.056		Female
k__K07095_OTU512	0.0085	1	0.049	0.077	0.1	0.085	0.099	-1.328		Female
k__K01687_OTU721	0.0086	1	0.049	0.095	0.076	0.09	0.074	1.256		Female
k__K02945_OTU2089	0.009	1	0.051	0.084	0.074	0.085	0.075	1.134		Female
k__K01990_OTU4322	0.0095	1	0.052	0.28	0.33	0.3	0.33	-1.202		Female
k__K00688_OTU3748	0.0095	1	0.052	0.093	0.087	0.096	0.085	1.069		Female
k__K01448_OTU2352	0.011	1	0.058	0.11	0.096	0.11	0.096	1.12		Female
k__K00942_OTU2925	0.011	1	0.058	0.089	0.1	0.09	0.1	-1.151		Female
k__K00928_OTU2717	0.011	1	0.057	0.087	0.1	0.089	0.1	-1.19		Female
k__K03292_OTU1777	0.011	1	0.058	0.078	0.048	0.079	0.047	1.607		Female
k__K06131_OTU5300	0.012	1	0.059	0.091	0.12	0.1	0.12	-1.29		Female
k__K00655_OTU803	0.012	1	0.059	0.11	0.09	0.1	0.092	1.181		Female
k__K02913_OTU5591	0.012	1	0.059	0.086	0.1	0.085	0.1	-1.205		Female
k__K01599_OTU6799	0.013	1	0.063	0.096	0.078	0.096	0.079	1.227		Female
k__K02495_OTU1564	0.014	1	0.064	0.11	0.095	0.11	0.095	1.151		Female
k__K00058_OTU2890	0.014	1	0.064	0.098	0.11	0.095	0.11	-1.15		Female
k__K01933_OTU5561	0.014	1	0.064	0.084	0.08	0.086	0.081	1.051		Female
k__K01625_OTU6819	0.015	1	0.065	0.11	0.13	0.11	0.12	-1.206		Female
k__K06023_OTU3669	0.015	1	0.065	0.074	0.099	0.077	0.1	-1.34		Female
k__K00820_OTU3798	0.015	1	0.065	0.088	0.081	0.087	0.081	1.094		Female
k__K01740_OTU1742	0.017	1	0.074	0.13	0.13	0.14	0.13	1.027		Female
k__K01000_OTU5361	0.018	1	0.078	0.086	0.082	0.088	0.083	1.042		Female
k__K00941_OTU2928	0.019	1	0.079	0.14	0.16	0.14	0.16	-1.148		Female
k__K07568_OTU2121	0.019	1	0.078	0.1	0.091	0.11	0.088	1.143		Female
k__K03101_OTU2508	0.021	1	0.083	0.088	0.084	0.089	0.085	1.052		Female
k__K00821_OTU3797	0.021	1	0.083	0.079	0.052	0.085	0.049	1.533		Female
k__K01714_OTU4652	0.022	1	0.087	0.12	0.1	0.12	0.1	1.191		Female
k__K00266_OTU6098	0.023	1	0.087	0.2	0.18	0.2	0.18	1.125		Female
k__K06969_OTU255	0.023	1	0.087	0.11	0.1	0.11	0.1	1.041		Female
k__K02109_OTU47	0.023	1	0.087	0.094	0.1	0.092	0.1	-1.089		Female
k__K01689_OTU719	0.025	1	0.092	0.092	0.1	0.095	0.1	-1.119		Female
k__K03217_OTU878	0.03	1	0.11	0.087	0.1	0.087	0.1	-1.164		Female
k__K01738_OTU4386	0.034	1	0.13	0.088	0.084	0.091	0.085	1.048		Female
k__K07007_OTU2767	0.035	1	0.13	0.089	0.077	0.087	0.078	1.149		Female
k__K01923_OTU2140	0.035	1	0.13	0.082	0.078	0.084	0.079	1.052		Female
k__K07133_OTU680	0.04	1	0.14	0.17	0.26	0.2	0.24	-1.525		Female
k__K13789_OTU6709	0.04	1	0.14	0.2	0.23	0.2	0.23	-1.156		Female
k__K03588_OTU1122	0.04	1	0.14	0.1	0.099	0.11	0.097	1.055		Female
k__K02015_OTU4989	0.042	1	0.14	0.13	0.11	0.13	0.11	1.182		Female
k__K00620_OTU5028	0.042	1	0.14	0.079	0.058	0.082	0.054	1.352		Female
k__K01928_OTU2139	0.044	1	0.15	0.088	0.1	0.089	0.1	-1.165		Female
k__K01759_OTU5128	0.048	1	0.16	0.1	0.088	0.098	0.084	1.149		Female
k__K03438_OTU4220	0.052	1	0.17	0.098	0.096	0.1	0.096	1.019		Female
k__K00700_OTU3111	0.053	1	0.17	0.08	0.078	0.083	0.079	1.025		Female
k__K02027_OTU1845	0.055	1	0.18	0.39	0.3	0.37	0.3	1.277		Female
k__K00981_OTU3374	0.056	1	0.18	0.081	0.088	0.08	0.088	-1.087		Female
k__K03686_OTU763	0.057	1	0.18	0.13	0.12	0.13	0.12	1.073		Female
k__K00948_OTU2923	0.059	1	0.18	0.1	0.11	0.1	0.12	-1.112		Female
k__K01012_OTU1953	0.061	1	0.19	0.075	0.071	0.079	0.068	1.063		Female
k__K03406_OTU492	0.067	1	0.2	0.25	0.18	0.26	0.17	1.375		Female
k__K01524_OTU4752	0.067	1	0.2	0.12	0.097	0.1	0.1	1.227		Female
k__K06148_OTU2384	0.0003	0.089	0.089	0.098	0.12	0.099	0.12	-1.27		Male
k__K02029_OTU1853	0.0017	0.51	0.22	0.081	0.11	0.085	0.11	-1.368		Male
k__K05349_OTU4397	0.0023	0.68	0.22	0.28	0.21	0.26	0.2	1.374		Male
k__K01738_OTU4386	0.0031	0.94	0.22	0.085	0.09	0.084	0.09	-1.056		Male
k__K01939_OTU5555	0.0037	1	0.22	0.094	0.081	0.092	0.082	1.161		Male
k__K06871_OTU4709	0.0048	1	0.24	0.072	0.092	0.074	0.089	-1.282		Male
k__K02035_OTU5257	0.01	1	0.39	0.18	0.2	0.18	0.2	-1.097		Male
k__K00820_OTU3798	0.01	1	0.39	0.083	0.088	0.083	0.088	-1.062		Male
k__K03892_OTU5498	0.017	1	0.55	0.077	0.093	0.081	0.09	-1.209		Male
k__K07407_OTU449	0.018	1	0.55	0.13	0.11	0.13	0.11	1.187		Male
k__K00100_OTU4489	0.022	1	0.56	0.098	0.11	0.1	0.11	-1.109		Male
k__K03654_OTU3699	0.023	1	0.56	0.093	0.078	0.088	0.08	1.19		Male
k__K07052_OTU5950	0.026	1	0.61	0.13	0.11	0.13	0.11	1.157		Male
k__K06158_OTU6022	0.033	1	0.63	0.1	0.088	0.1	0.089	1.142		Male
k__K03734_OTU4930	0.035	1	0.63	0.091	0.083	0.091	0.084	1.096		Male
k__K00762_OTU3333	0.037	1	0.63	0.088	0.095	0.091	0.095	-1.088		Male
k__K00876_OTU845	0.039	1	0.63	0.096	0.087	0.095	0.086	1.105		Male
k__K01520_OTU4755	0.043	1	0.63	0.088	0.097	0.09	0.092	-1.1		Male
k__K02004_OTU1667	0.044	1	0.63	0.52	0.47	0.51	0.48	1.099		Male
k__K00058_OTU2890	0.052	1	0.63	0.095	0.11	0.093	0.11	-1.184		Male
k__K03630_OTU4315	0.052	1	0.63	0.088	0.078	0.087	0.08	1.136		Male
k__K03308_OTU5737	0.053	1	0.63	0.12	0.14	0.12	0.13	-1.128		Male
k__K02030_OTU5252	0.059	1	0.63	0.15	0.16	0.15	0.16	-1.094		Male
k__K02529_OTU2242	0.06	1	0.63	0.38	0.32	0.37	0.32	1.198		Male
k__K01834_OTU3636	0.06	1	0.63	0.25	0.22	0.24	0.22	1.106		Male
k__K02355_OTU984	0.062	1	0.63	0.13	0.14	0.13	0.14	-1.101		Male
k__K01961_OTU1705	0.063	1	0.63	0.083	0.098	0.085	0.094	-1.179		Male
k__K01534_OTU1215	0.064	1	0.63	0.14	0.16	0.15	0.16	-1.086		Male
k__K00845_OTU4612	0.064	1	0.63	0.13	0.12	0.13	0.13	1.078		Male
k__K03088_OTU1874	0.067	1	0.63	0.55	0.49	0.54	0.49	1.124		Male
k__K01190_OTU4343	0.067	1	0.63	0.24	0.21	0.23	0.22	1.127		Male
k__K00703_OTU3114	0.067	1	0.63	0.087	0.076	0.086	0.079	1.144		Male
k__K00014_OTU2452	0.072	1	0.65	0.095	0.086	0.094	0.086	1.108		Male
k__K12308_OTU5276	0.082	1	0.65	0.12	0.099	0.12	0.096	1.253		Male
k__K03655_OTU3698	0.083	1	0.65	0.15	0.13	0.14	0.12	1.145		Male
k__K01972_OTU5072	0.083	1	0.65	0.085	0.089	0.085	0.088	-1.046		Male
k__K02469_OTU3813	0.084	1	0.65	0.12	0.11	0.12	0.11	1.07		Male
k__K01952_OTU4867	0.084	1	0.65	0.089	0.098	0.089	0.098	-1.109		Male
k__K03657_OTU3696	0.086	1	0.65	0.17	0.15	0.17	0.16	1.119		Male
k__K00134_OTU1391	0.087	1	0.65	0.083	0.089	0.082	0.088	-1.074		Male
k__K00266_OTU6098	0.088	1	0.65	0.22	0.2	0.22	0.2	1.104		Male
k__K00527_OTU311	0.091	1	0.65	0.1	0.11	0.1	0.11	-1.072		Male
k__K02013_OTU4991	0.096	1	0.67	0.12	0.1	0.11	0.1	1.149		Male
k__K00789_OTU6436	0.1	1	0.69	0.088	0.093	0.088	0.091	-1.054		Male
k__K01187_OTU1094	0.11	1	0.71	0.13	0.11	0.12	0.12	1.124		Male
k__K00688_OTU3748	0.11	1	0.7	0.11	0.1	0.11	0.098	1.11		Male
k__K01740_OTU1742	0.12	1	0.73	0.15	0.14	0.15	0.14	1.094		Male
k__K07025_OTU3002	0.12	1	0.73	0.13	0.12	0.13	0.12	1.124		Male
k__K00566_OTU6661	0.13	1	0.76	0.093	0.1	0.093	0.099	-1.081		Male
k__K00604_OTU4829	0.13	1	0.76	0.079	0.083	0.078	0.085	-1.05		Male
k__K01625_OTU6819	0.14	1	0.77	0.11	0.12	0.11	0.11	-1.154		Male
k__K07567_OTU2118	0.14	1	0.77	0.087	0.094	0.087	0.087	-1.088		Male
k__K02028_OTU1854	0.15	1	0.77	0.11	0.12	0.11	0.11	-1.096		Male
k__K01507_OTU6050	0.15	1	0.77	0.092	0.1	0.091	0.099	-1.094		Male
k__K03768_OTU1140	0.15	1	0.77	0.09	0.095	0.091	0.095	-1.051		Male
k__K03296_OTU1781	0.15	1	0.77	0.08	0.091	0.075	0.093	-1.137		Male
k__K07566_OTU2119	0.15	1	0.77	0.089	0.081	0.087	0.083	1.1		Male
k__K04096_OTU1647	0.15	1	0.77	0.074	0.083	0.074	0.079	-1.131		Male
k__K00656_OTU4350	0.16	1	0.77	0.12	0.13	0.12	0.13	-1.051		Male
k__K01209_OTU6106	0.16	1	0.77	0.13	0.1	0.13	0.1	1.266		Male
k__K06173_OTU5746	0.16	1	0.77	0.096	0.1	0.096	0.1	-1.049		Male
k__K01533_OTU1214	0.16	1	0.77	0.084	0.089	0.083	0.091	-1.063		Male
k__K01933_OTU5561	0.16	1	0.77	0.082	0.086	0.085	0.087	-1.045		Male
k__K00615_OTU1266	0.17	1	0.77	0.19	0.21	0.19	0.2	-1.092		Male
k__K03686_OTU763	0.17	1	0.77	0.16	0.14	0.16	0.14	1.116		Male
k__K11755_OTU3877	0.17	1	0.77	0.077	0.083	0.078	0.084	-1.076		Male
k__K00764_OTU3339	0.18	1	0.77	0.11	0.12	0.11	0.11	-1.097		Male
k__K11189_OTU5545	0.18	1	0.77	0.12	0.1	0.12	0.096	1.208		Male
k__K00655_OTU803	0.18	1	0.77	0.11	0.097	0.11	0.098	1.134		Male
k__K03544_OTU1583	0.18	1	0.77	0.11	0.094	0.11	0.095	1.148		Male
k__K01586_OTU3377	0.18	1	0.77	0.1	0.089	0.1	0.091	1.132		Male
k__K12410_OTU3992	0.18	1	0.77	0.082	0.079	0.082	0.081	1.044		Male
k__K02654_OTU836	0.19	1	0.77	0.11	0.09	0.11	0.092	1.231		Male
k__K01409_OTU2786	0.19	1	0.77	0.083	0.086	0.081	0.084	-1.039		Male
k__K01953_OTU4868	0.19	1	0.77	0.078	0.088	0.079	0.087	-1.13		Male
k__K07095_OTU512	0.2	1	0.77	0.09	0.1	0.091	0.094	-1.124		Male
k__K02601_OTU1456	0.2	1	0.77	0.083	0.09	0.082	0.088	-1.087		Male
k__K03292_OTU1777	0.2	1	0.77	0.11	0.08	0.11	0.076	1.396		Male
k__K03624_OTU6353	0.21	1	0.77	0.11	0.11	0.11	0.11	1.065		Male
k__K02109_OTU47	0.21	1	0.77	0.091	0.099	0.091	0.097	-1.077		Male
k__K03711_OTU4674	0.21	1	0.77	0.096	0.088	0.097	0.089	1.085		Male
k__K02945_OTU2089	0.21	1	0.77	0.085	0.076	0.084	0.079	1.119		Male
k__K01465_OTU2056	0.21	1	0.77	0.078	0.08	0.077	0.078	-1.035		Male
k__K02003_OTU1672	0.22	1	0.77	0.57	0.51	0.58	0.53	1.109		Male
k__K01752_OTU5124	0.22	1	0.77	0.097	0.093	0.096	0.093	1.039		Male
k__K03310_OTU2086	0.22	1	0.77	0.11	0.097	0.11	0.095	1.161		Male
k__K01897_OTU2908	0.22	1	0.77	0.1	0.084	0.088	0.085	1.209		Male
k__K04069_OTU5437	0.23	1	0.77	0.17	0.17	0.16	0.18	-1.051		Male
k__K01783_OTU2226	0.23	1	0.77	0.084	0.086	0.083	0.086	-1.032		Male
k__K01491_OTU617	0.24	1	0.77	0.16	0.17	0.16	0.17	-1.031		Male
k__K00226_OTU5601	0.24	1	0.77	0.12	0.11	0.12	0.11	1.073		Male
k__K01775_OTU4915	0.24	1	0.77	0.089	0.09	0.089	0.09	-1.012		Male
k__K03406_OTU492	0.25	1	0.77	0.39	0.31	0.38	0.33	1.259		Male
k__K07240_OTU6468	0.25	1	0.77	0.12	0.13	0.12	0.13	-1.09		Male
k__K01687_OTU721	0.25	1	0.77	0.098	0.089	0.097	0.095	1.101		Male
k__K10773_OTU1905	0.25	1	0.77	0.082	0.084	0.082	0.085	-1.033		Male
k__K07029_OTU3010	0.26	1	0.77	0.12	0.12	0.12	0.12	1.073		Male
k__K01811_OTU3929	0.26	1	0.77	0.1	0.088	0.099	0.089	1.15		Male
k__K02356_OTU986	0.26	1	0.77	0.081	0.087	0.078	0.087	-1.083		Male
k__K03070_OTU5281	0.26	1	0.77	0.08	0.086	0.078	0.084	-1.08		Male
